# Understanding the source of METTL3-independent m^6^A in mRNA

**DOI:** 10.1101/2021.12.15.472866

**Authors:** Hui Xian Poh, Aashiq H. Mirza, Brian F. Pickering, Samie R. Jaffrey

## Abstract

*N*^6^-methyladenosine (m^6^A) is a highly prevalent mRNA modification which promotes degradation of transcripts encoding proteins that have roles in cell development, differentiation, and other pathways. METTL3 is the major methyltransferase that catalyzes the formation of m^6^A in mRNA. As 30–80% of m^6^A can remain in mRNA after METTL3 depletion by CRISPR/Cas9-based methods, other enzymes are thought to catalyze a sizable fraction of m^6^A. Here, we re-examined the source of m^6^A in the mRNA transcriptome. We characterized mouse embryonic stem cell lines which continue to have m^6^A in their mRNA after *Mettl3* knockout. We show that these cells express alternatively spliced *Mettl3* transcript isoforms that bypass the CRISPR/Cas9 mutations and produce functionally active methyltransferases. We similarly show that other reported *METTL3* knockout cell lines express altered METTL3 proteins. We find that gene dependency datasets show that most cell lines fail to proliferate after *METTL3* deletion, suggesting that reported *METTL3* knockout cell lines express altered METTL3 proteins rather than have full knockout. Finally, we reassessed METTL3’s role in synthesizing m^6^A using a genomic deletion of *Mettl3*, and found that METTL3 is responsible for >95% of m^6^A in mRNA. Overall, these studies suggest that METTL3 is responsible for the vast majority of m^6^A in the transcriptome, and that remaining m^6^A in putative *METTL3* knockout cell lines is due to the expression of altered but functional METTL3 isoforms.
