## Supplementary material for "Understanding the source of METTL3-independent m^6^A in mRNA": S1 Table

### Sheet: Sheet1
Cell line origin	mRNA	5' RACE product sequence
Mettl3-KO-mESC-a	mRNA-1	GGATCCGTATCAACGCAGAGTACATGGGGGATTCGAGCCGAGTCCGCGCTGGGAGCTAGGATGTCGGACACGTGGAGCTCTATCCAGGCCCATAAGAAACAGCTGGACTCGCTTCGCGAGAGACTGCAGCGGCGACGGAAGCAGGACTCTGGCCACTTGGATTTAAGGAACCCAGAAGCGGCACTGTCCCCAACCTTCCGTAGTGATAGTCCCGTGCCTCTTCAGCATCAGAACCAGCTAAGGAGCCGGCTAAGAAGTCAAGGAAGCACGCTGCCTCCGATGTTGATCTGGAGATAGAAAGCCTTTTGAACCAACAGTCAACGAAAGAACAGCAGAGCAAGAAGACGAATTATCAATAAGCACACTGATGAATCTTTAGGTGACTGCTCTTTCCTTAAC…
Mettl3-KO-mESC-a	mRNA-2	GGATCCGTATCAACGCAGAGTACATGGGGGATGAATCTTTAGGTGACTGCTCTTTCCTTAACACATGTTTCCACATGGACACCTGCAAATATGTTCACTATGAAATTGATGCTTGTGTTGATTCTGAGAGTCCTGGCAGCAAGGAGCATATGCCAAGCCAGGAGCTTGCTCTTACACAGAGTGTTGGGGGTGACTCCAGTGCTGATCGACTCTTTCCACCTCAGTGGATCTGTTGTGATATCC
Mettl3-KO-mESC-a	mRNA-3	GGATCCGTATCAACGCAGAGTACATGGGGGCGCTGGGAGCTAGGATGTCGGACACGTGGAGCTCTATCCAGGCCCATAAGAAACAGCTGGACTCGCTTCGCGAGAGATTGCAGCGGCGACGGAAGCAGGACTCTGGGCACTTGGGGCAGAAACGGCGTGCAGAACAGGATTTGACTACAGTGACCACCTTTGCCAGCTCTTTAGCATCTGGTCTGGCCTCTTCAGCATCAGAACCAGCTAAGGAGCCGGCTAAGAAGTCAAGGAAGCACGCTGCCTCCGATGTTGATCTGGAGATAGAAAGCCTTTTGAACCAACAGTCAACGAAAGAACAGCAGAGCAAGAAGGTCAGTCAGGAGATCCTAGAGCTATTAAATACCACAACAGCCAAGGAACAGTCCA…
Mettl3-KO-mESC-b	mRNA-4	GGATCCGTATCAACGCAGAGTACATGGGGGAGAATTAGATGTTTCTTAGTTCTAGGCTGGGGAGGTGCTAGTCCGCCGCGCCTGATTCGAGCCGAGTCCGCGCTGGGAGCTAGGATGTCGGACACGTGGAGCTCTATCCAGGCCCATAAGAAACAGCTGGACTCGCTTCGCGAGAGACTGCAGCGGCGACGGAAGCAGGACTCTGGCCACTTGGATTTAAGGAACCCAGAAGCGGCACTGTCCCCAACCTTCCGTAGTGATAGTCCCGTGCCTACTGACCACTCCAAGCTGTCTGCCATGATGGGGGCTGTGGCAGATAAGAAAGGTCTTGGAGAGGTAGCAGGGACCATCGCGGGGCAGAAACGGCGTGCAGAACAGGATTTGACTACAGTGACCACC…
Mettl3-KO-mESC-b	mRNA-5	GGATCCGTATCAACGCAGAGTACATGGGGGATTTAAGGAACCCAGAAGCGGCACTGTCCCCAACCTTCCGTAGTGATAGTCCCGTGCCTACTGACCACTCCAAGCTGTCTGCCATGATGGGGGCTGTGGCAGATAAGAAAGGTCTTGGAGAGGTAGCAGGGACCATCGCGGGGCAGAAACGGCGTGCAGAACAGGATTTGACTACAGTGACCACCTTTGCCAGCTCTTTAGCATCTGGTCTGGCCTCTTCAGCATCAGAACCAGCTAAGGAGCCGGCTAAGAAGTCAAGGAAGCACGCTGCCTCCGATGTTGATCTGGAGATAGAAAGCCTTTTGAACCAACAGTCAACGAAAGAACAGCAGAGCAAGAAGGTCAGTCAGGAGATCCTAGAGCTATTAA…
Mettl3-KO-mESC-b	mRNA-6	GGATCCGTATCAACGCAGAGTACATGGGGGCCCATAAGAAACAGCTGGACTCGCTTCGCGAGAGACTGCAGCGGCGACGGAAGCAGGACTCTGGCCACTTGGATTTAAGGAACCCAGAAGCGGCACTGTCCCCAACCTTCCGTAGTGATAGTCCCGTGCCTACTGACCACTCCAAGCTGTCTGCCATGATGGGGGCTGTGGCAGATAAGAAAGGTCTTGGAGAGGTAGCAGGGACCATCGCGGGGCAGAAACGGCGTGCAGAACAGGATTTGACTACAGTGACCACCTTTGCCAGCTCTTTAGCATCTGGTCTGGCCTCTTCAGCATCAGAACCAGCTAAGGAGCCGGCTAAGAAGTCAAGGAAGCACGCTGCCTCCGATGTTGATCTGGAGATAGAAA…
Mettl3-KO-mESC-b	mRNA-7	GGATCCGTATCAACGCAGAGTACATGGGGAGAATTAGATGTTTCTTAGTTCTAGGCTGGGGAGGTGCTAGTCCGCCGCGCCTGATTCGAGCCGAGTCCGCGCTGGGAGCTAGGATGTCGGACACGTGGAGCTCTATCCAGGCCCATAAGAAACAGCTGGACTCGCTTCGCGAGAGACTGCAGCGGCGACGGAAGCAGGACTCTGGCCACTTGGATTTAAGGAACCCAGAAGCGGCACTGTCCCCAACCTTCCGTAGTGATAGTCCCGTGCCTACTGACCACTCCAAGCTGTCTGCCATGATGGGGGCTGTGGCAGATAAGAAAGGTCTTGGAGAGGTAGCAGGGACCATCGCGGGGCAGAAACGGCGTGCAGAACAGGATTTGACTACAGTGACCACCT…
Nucleotides derived from template switching oligo sequence indicated in bold (GGATCCGTATCAACGCAGAGTACATGGG)
Nucleotides derived from internal METTL3 primer indicated by underline (GTTGTGATATCC)
