## Supplementary material for "Understanding the source of METTL3-independent m^6^A in mRNA": S2 Table

### Sheet: Sheet1
Cell line origin	Protein encoded by ORF	ORF sequence
Mettl3-KO-mESC-a	METTL3-a.i	GACACCTGCAAATATGTTCACTATGAAATTGATGCTTGTGTTGATTCTGAGAGTCCTGGCAGCAAGGAGCATATGCCAAGCCAGGAGCTTGCTCTTACACAGAGTGTTGGGGGTGACTCCAGTGCTGATCGACTCTTTCCACCTCAGTGGATCTGTTGTGATATCCGCTACCTGGACGTCAGTATCTTGGGCAAATTTGCAGTTGTGATGGCTGACCCACCTTGGGATATTCACATGGAGCTACCGTATGGGACATTAACAGATGATGAGATGCGCAGGCTCAATATACCAGTGCTACAGGATGACGGCTTTCTTTTCCTCTGGGTCACAGGAAGGGCCATGGAATTGGGCAGAGAATGTCTGAACCTCTGGGGTTATGAACGGGTGGATGAAATCATC…
Mettl3-KO-mESC-a	METTL3-a.ii	TCGGACACGTGGAGCTCTATCCAGGCCCATAAGAAACAGCTGGACTCGCTTCGCGAGAGATTGCAGCGGCGACGGAAGCAGGACTCTGGGCACTTGGGGCAGAAACGGCGTGCAGAACAGGATTTGACTACAGTGACCACCTTTGCCAGCTCTTTAGCATCTGGTCTGGCCTCTTCAGCATCAGAACCAGCTAAGGAGCCGGCTAAGAAGTCAAGGAAGCACGCTGCCTCCGATGTTGATCTGGAGATAGAAAGCCTTTTGAACCAACAGTCAACGAAAGAACAGCAGAGCAAGAAGGTCAGTCAGGAGATCCTAGAGCTATTAAATACCACAACAGCCAAGGAACAGTCCATTGTTGAAAAGTTTCGCTCTCGAGGTCGGGCCCAGGTGCAAGAATTT…
Mettl3-KO-mESC-b	METTL3-b.i	ATGGGGGCTGTGGCAGAAAAGAAAGGTCTTGGAGAGGTAGCAGGGACCATCGCAGGGCAGAAACGGCGTGCAGAACAGGATTTGACTACAGTGACCACCTTTGCCAGCTCTTTAGCATCTGGTCTGGCCTCTTCAGCATCAGAACCAGCTAAGGAGCCGGCTAAGAAGTCAAGGAAGCACGCTGCCTCCGATGTTGATCTGGAGATAGAAAGCCTTTTGAACCAACAGTCAACGAAAGAACAGCAGAGCAAGAAGGTCAGTCAGGAGATCCTAGAGCTATTAAATACCACAACAGCCAAGGAACAGTCCATTGTTGAAAAGTTTCGCTCTCGAGGTCGGGCCCAGGTGCAAGAATTTTGTGATTATGGGACCAAGGAAGAGTGCATGAAAGCCAGTGAC…
Mettl3-KO-mESC-b	METTL3-b.ii	TCGGACACGTGGAGCTCTATCCAGGCCCATAAGAAACAGCTGGACTCGCTTCGCGAGAGATTGCAGCGGCGACGGAAGCAGGACTCTGGGCACTTGGATTTAAGGAACCCAGAAGCGGCACTGTCCCCAACCTTCCGTAGTGATAGTCCCGTGCCTACTGACCACTCCAAGCTGTCTGCCATGATGGGGGCTGTGGCAGAAAAGAAAGGTCTTGGAGAGGTAGCAGGGACCATCGCAGGGCAGAAACGGCGTGCAGAACAGGATTTGACTACAGTGACCACCTTTGCCAGCTCTTTAGCATCTGGTCTGGCCTCTTCAGCATCAGAACCAGCTAAGGAGCCGGCTAAGAAGTCAAGGAAGCACGCTGCCTCCGATGTTGATCTGGAGATAGAAAGCCTT…
