## Supplementary material for "Understanding the source of METTL3-independent m^6^A in mRNA": S3 Table

	Cell line
1	HEL9217
2	HT1080
3	MHHNB11
4	PANC0504
5	VCAP
6	SNU308
7	TM87
8	RCC10RGB
9	DKMG
10	CORL279
11	DU4475
12	IMR32
13	CCFSTTG1
14	NCIH82
15	NCIH226
16	SNU626
17	MELHO
18	SNU216
19	SNU182
20	KO52
21	A172
22	C32
23	TTC709
24	TE6
25	RVH421
26	SW1573
27	SW948
28	A427
29	NCIH1648
30	NCIH526
31	KIJK
32	HS695T
33	NB1
34	CCK81
35	EN
36	JHUEM7
37	CHLA57
38	F5
39	SW982
40	SYO1
41	BIN67
42	SCCOHT1
43	SCS214
44	COGAR359
45	COGN305
46	ANGMCSS
47	GIMEN
48	PA1
49	SCLC22H
50	WERIRB1
51	C99
52	MCC13
53	MM127
54	NH12
55	SEKI
56	SUSA
57	PFSK1
58	HSB2
59	MM253
60	A375SKINCJ3
61	MEL290
62	ECC4
63	RPE1SS77
64	RPE1SS6
65	RPE1SS51
