## Supplementary material for "Understanding the source of METTL3-independent m^6^A in mRNA": S4 Table

### Sheet: Sheet1
Primer name	Sequence	Remarks
BamHI-TSO oligo	GCTAATCATTGCAAGGATCCGTATCAACGCAGAGTACATrGrGrG	Template switching oligo, contains BamHI cut site. r indicates ribonucleotides
BamHI-TSOligo PCR primer	CATTGCAAGGATCCGTATCAAC	PCR primer against template switching oligo, contains BamHI cut site
d(T)40VN	TTTTTTTTTTTTTTTTTTTTTTTTTTTTTTTTTTTTTTTTVN	Oligo-dT primer for reverse transcription of all poly-A transcripts
mm10 METTL3 5' RACE RT primer	GCCGTCATCCTGTAGCACTGGTATATTGA	Internal reverse transcription primer for METTL3
mm10 METTL3 5' RACE internal PCR primer (EcoRV)	CCAGGTAGCGGATATCACAAC	Internal PCR primer for METTL3, contains EcoRV cut site
HindIII-FLAG-METTL3-F	AAAAAAGCTTGCCACCATGGATTACAAGGATGACGATGACAAGTCGGACACGTGGAGCTC	PCR forward primer for full-length METTL3. Contains AUG start codon, sequence for FLAG, and BamHI cut site
HindIII-FLAG-METTL3-a.i-F	AAAAAAGCTTGCCACCATGGATTACAAGGATGACGATGACAAGGACACCTGCAAATATGTTCACTATGAAATTG	PCR forward primer for METTL3-a.i. Contains AUG start codon, sequence for FLAG, and BamHI cut site
HindIII-FLAG-METTL3-b.i-F	AAAAAAGCTTGCCACCATGGATTACAAGGATGACGATGACAAGATGGGGGCTGTGGCAG	PCR forward primer for METTL3-b.i. Contains AUG start codon, sequence for FLAG, and BamHI cut site
BamHI-mm10-METTL3-R	AAAAGGATCCCTATAAATTCTTAGGTTTAGAGATGATGCCGTCC	PCR reverse primer for METTL3, used for full-length METTL3, METTL3-a.i and METTL3-b.i. Contains BamHI cut site
FLAG-METTL3-a.ii/b.ii fragment 1 F	ATAGGGAGACCCAAGCTGGCTAGCGTTTAAACTTAGCCACCATGGATTACAAGGATGACGATGACAAGTCGGACACGTGGAGCTCTATCC	Gibson assembly primer for first fragment of METTL3-a.ii and METTL3-b.ii. Contains AUG start codon, sequence for FLAG, and overlapping sequences with pcDNA3.1(+) backbone
METTL3-a.ii fragment 1 R	CACTGTAGTCAAATCCTGTTCTGCACGCCGTTTCTGCCCCAAGTGCCCAGAGTCCTGCTT	Gibson assembly primer for first fragment of METTL3-a.ii. Contains overlapping sequences with METTL3-a.ii fragment 2 F
METTL3-a.ii fragment 2 F	GGCAGAAACGGCGTGCAGAA	Gibson assembly primer for second fragment of METTL3-a.ii.
METTL3-b.ii fragment 1 R	CCACAGCCCCCATCATGGCAGACAGCTTGGAGTGGTCAGTAGGCACGGGACTATCACTAC	Gibson assembly primer for first fragment of METTL3-b.ii. Contains overlapping sequences with METTL3-b.ii fragment 2 F
METTL3-b.ii fragment 2 F	ACCACTCCAAGCTGTCTGCC	Gibson assembly primer for second fragment of METTL3-b.ii.
METTL3 Gibson pcDNA3 R	GTGGATCCGAGCTCGGTACCAAGCTCTATAAATTCTTAGGTTTAGAGATGATGCCGTCCG	Gibson assembly primer for Mettl3 3' end, used for METTL3-a.ii and METTL3-b.ii. Contains overlapping sequences with pcDNA3.1(+) backbone
